# Enzyme engineering and *in vivo* testing of a formate-reduction pathway

**DOI:** 10.1101/2021.02.15.431286

**Authors:** Jue Wang, Karl Anderson, Ellen Yang, Lian He, Mary E. Lidstrom

## Abstract

Formate is an attractive feedstock for sustainable microbial production of fuels and chemicals, but its potential is limited by the lack of efficient assimilation pathways. The reduction of formate to formaldehyde would allow efficient downstream assimilation, but no efficient enzymes are known for this transformation. To develop a 2-step formate-reduction pathway, we screened natural variants of acyl-CoA synthetase (ACS) and acylating aldehyde dehydrogenase (ACDH) for activity on one-carbon substrates and identified active and highly expressed homologs of both enzymes. We then performed directed evolution, increasing ACDH specific activity by 2.5-fold and ACS lysate activity by 5-fold. To test for *in vivo* activity of our pathway, we expressed it in a methylotroph which can natively assimilate formaldehyde. Although the enzymes were active in cell extracts, we could not detect formate assimilation into biomass, indicating that further improvement will be required for formatotrophy. Our work provides a foundation for further development of a versatile pathway for formate assimilation.
