## Supplementary material for "Enzyme engineering and *in vivo* testing of a formate-reduction pathway": Table S1

### Sheet: A. Plasmids
Table S2A. Plasmids used in this study
Plasmid	Construct	Enzyme genotype	Sequence	Availability
JWV32	pET29b+-StACSstab-his			Available at Addgene upon publication
JWV125	pET29b+-StACSstab1-his	N521V		Available from authors upon request
JWV126	pET29b+-StACSstab2-his	N521L		Available from authors upon request
JWV127	pET29b+-StACSstab3-his	N521V W414F		Available from authors upon request
JWV128	pET29b+-StACSstab4-his	N521V F260W		Available from authors upon request
JWV129	pET29b+-StACSstab5-his	N521V G524A		Available from authors upon request
JWV119	pET29b+-StACSstab6-his	N521V W414F G524A		Available at Addgene upon publication
JWV107	pET29b+-MhACS-his			Available at Addgene upon publication
JWV130	pET29b+-MhACS1-his	F262W W416F N524S		Available from authors upon request
JWV131	pET29b+-MhACS2-his	F262W W416F Y499V N524S		Available from authors upon request
JWV120	pET29b+-MhACS3-his	F262W W416F Y499V N524R		Available at Addgene upon publication
JWV121	pET29b+-LmACDH-his			Available at Addgene upon publication
JWV122	pET29b+-LmACDH1-his	A252S
JWV123	pET29b+-LmACDH2-his			Available at Addgene upon publication
JWV124	pET29b+-BmACDH-his			Available at Addgene upon publication
	pET29b+-[all other ACS/ACDH homologs]			Available from authors upon request
JWV78	pJ23101-dTomato			Available from authors upon request
JWV114	pHps-StACSstab6; pMxaF-LmACDH			Available from authors upon request
JWV74	pHps-StACSstab6; pMxaF-LmACDH1			Available from authors upon request
JWV116	pHps-StACSstab6; pMxaF-LmACDH2			Available from authors upon request
JWV92	pHps-StACSstab6; pMxaF-BmACDH			Available at Addgene upon publication
JWV93	pHps-StACSstab6; pMxaF-DaACDH			Available from authors upon request
JWV94	pHps-StACSstab6; pMxaF-BwACDH			Available from authors upon request
JWV118	pHps-StACSstab6; pMxaF-PtACDH			Available from authors upon request
JWV112	pHpsKT-EcACS; pMxaFKT-BmACDH			Available from authors upon request
JWV113	pHpsKT-StACSstab; pMxaFKT-BmACDH			Available from authors upon request
JWV132	pHps-MhACS; pMxaF-BmACDH			Available from authors upon request
JWV133	pHps-MhACS1; pMxaF-BmACDH			Available from authors upon request
JWV134	pHps-MhACS2; pMxaF-BmACDH			Available at Addgene upon publication
JWV135	pHps-MhACS3; pMxaF-BmACDH			Available from authors upon request

### Sheet: B. Strains
Table S2B. Strains used in this study
All strains available upon request
Strain	Host	Construct
JWS02	Methylobacillus flagellatus KT	wildtype
JWS96	Methylobacillus flagellatus KT	pJ23101-dTomato
JWS133	Methylobacillus flagellatus KT	pHps-StACSstab6; pMxaF-LmACDH
JWS134	Methylobacillus flagellatus KT	pHps-StACSstab6; pMxaF-LmACDH1
JWS135	Methylobacillus flagellatus KT	pHps-StACSstab6; pMxaF-LmACDH2
JWS136	Methylobacillus flagellatus KT	pHps-StACSstab6; pMxaF-BmACDH
JWS137	Methylobacillus flagellatus KT	pHps-StACSstab6; pMxaF-DaACDH
JWS138	Methylobacillus flagellatus KT	pHps-StACSstab6; pMxaF-BwACDH
JWS139	Methylobacillus flagellatus KT	pHps-StACSstab6; pMxaF-PtACDH
JWS140	Methylobacillus flagellatus KT	pHpsKT-EcACS; pMxaFKT-BmACDH
JWS141	Methylobacillus flagellatus KT	pHpsKT-StACSstab; pMxaFKT-BmACDH
JWS142	Methylobacillus flagellatus KT	pHps-MhACS; pMxaF-BmACDH
JWS143	Methylobacillus flagellatus KT	pHps-MhACS1; pMxaF-BmACDH
JWS144	Methylobacillus flagellatus KT	pHps-MhACS2; pMxaF-BmACDH
JWS145	Methylobacillus flagellatus KT	pHps-MhACS3; pMxaF-BmACDH
