## Supplementary material for "Enzyme engineering and *in vivo* testing of a formate-reduction pathway": Table S3

### Sheet: Readme
Table S3. ACS and ACDH homolog screening data
A) ACS homolog screen.
Raw A412 values from the endpoint assay are provided. All enzymes are screened in BL21*(DE3) ∆patZ E. coli expression strain unless denoted "patZ+", which is BL21*(DE3). "Adjusted p-value" is a t-test p-value for difference from Empty vector adjusted for multiple testing across the homologs by the Benjamini-Hochberg procedure.
B) ACDH homolog screen.
NADH oxidation rates from ACS-coupled lysate assay are provided, in units of µM/s. "Adjusted p-value" is calculated as described above, using combined data from both isolates.

### Sheet: A. ACS homolog screen
Accession	Organism	Enzyme short name	A412 rep1	A412 rep2	A412 rep3	A412 rep4	Adjusted p-value
Empty vector			1.9024	1.8677	1.9253	1.8561	0.313389
P27550 patZ+	Escherichia coli		1.8769	1.6053	1.7977	1.8808
P27550_L641P patZ+	Escherichia coli		1.2748	1.2406	1.3028	1.3042
P27550	Escherichia coli	EcACS	0.8779	0.9471	0.9421	0.9411	4.72e-18
P27550_L641P	Escherichia coli		0.7716	1.6529	0.8427	0.9869
F2NQX2	Marinithermus hydrothermalis	MhACS	0.6152	0.5486	0.7353	0.8194	3.81e-17
S6ACQ8	Sulfuricella denitrificans	SdACS	0.8725	0.6876	0.8409	0.715	1.75e-17
Q5SIW6	Thermus thermophilus	TtACS	1.0517	0.9929	1.0204	1.0919	1.91e-17
A0A0Q7JEV7	Angustibacter sp. Root456	ArACS	1.0276	0.9593	1.0699	1.0973	5.04e-17
Q3J0D1	Rhodobacter sphaeroides		1.0639	1.0722	1.035	1.0681	1.47e-17
A0A0B6WW92	Pyrinomonas methylaliphatogenes		1.1205	1.1242	1.1903	1.1518	5.75e-17
A0A1F8VQL0	Curvibacter sp. GWA2_64_110		1.0247	1.1251	1.2482	1.2139	1.39e-14
A0A196N923	Sphingomonas sp. TDK1		1.1684	1.2051	1.3126	1.254	3.69e-15
A7HSR8	Parvibaculum lavamentivorans		1.3151	1.3469	1.3382	1.3416	3.37e-15
P31638	Cupriavidus necator		1.3805	1.3799	1.2252	1.4318	8.39e-13
A0A1B1VAD1	Vibrio coralliilyticus		1.4328	1.2993	1.3737	1.4628	6.33e-13
A0A1N7DXZ0	Mucilaginibacter lappiensis		1.4323	1.4257	1.4311	1.4515	6.28e-14
Q8ZKF6_PROSS	Salmonella typhimurium (stabilized)	StACSstab	1.0365	1.6208	1.2713	1.7236	5.82e-06
A0A2N5JYD9	Actinobacteria bacterium		1.4924	1.507	1.3457	1.4054	3.39e-12
A0A2I0N8J1	Thermoplasmata archaeon		1.5167	1.4425	1.5359	1.4614	1.95e-12
A0A1E4S2B8	Cyberlindnera jadinii		1.569	1.6111	1.5542	1.5551	2.43e-11
A0A1X1TIL9	Mycolicibacterium doricum		1.6065	1.5837	1.6229	1.6358	1.51e-10
A0A2E5DY38	Phycisphaerae bacterium		1.6451	1.5898	1.6152	1.6871	1.37e-09
A0A1C4SL86	Streptomyces sp. DvalAA-43		1.7047	1.4555	1.7035	1.731	2.03e-06
A0A197SKZ1	Streptomyces sp. ERV7		1.8143	1.6371	1.7479	1.7218	4.99e-06
A0A0F2R1Z7	Desulfatitalea sp. BRH_c12		1.7549	1.7479	1.7733	1.7366	1.7e-06
A0A1N6F478	Sulfurivirga caldicuralii		1.7415	1.739	1.7812	1.7698	2.68e-06
A0A0D5YW33	Muricauda lutaonensis		1.7024	1.8143	1.7412	1.8608	0.000155431
A0A2K6P2B4	Rhinopithecus roxellana		1.7936	1.7182	1.7727	1.8201	2.91e-05
O93730	Pyrobaculum aerophilum		1.7777	1.7816	1.7929	1.8291	7.52e-05
B6HPV8	Penicillium rubens		1.7958	1.8096	1.8084	1.7924	9.95e-05
A0A0C5WP79	Photobacterium gaetbulicola		1.7434	1.8115	1.8283	1.8501	0.000522434
A0A1E1L803	Rhynchosporium commune		1.8338	1.7914	1.8302	1.8418	0.0011183
M1E8D5	Thermodesulfobium narugense		1.8886	1.8296	1.804	1.8529	0.0101039
Q1PXB4	Kuenenia stuttgartiensis		1.8343	1.8915	1.8473	1.8816	0.0531845
A0A1S3CNY9	Cucumis melo		1.8692	1.8569	1.8757	1.8902	0.103451
A4SJM6	Aeromonas salmonicida		1.8803	1.8649	1.8679	1.9039	0.16804
F8DC31	Halopiger xanaduensis		1.9045	1.8233	1.8526	1.9011	0.103451
A0A1G9DC11	Catalinimonas alkaloidigena		1.9032	1.8646	1.853	1.8974	0.174149
A2SFK8	Methylibium petroleiphilum		1.8696	1.8917	1.8786	1.8937	0.213677
I3KQ58	Oreochromis niloticus		1.8876	1.8884	1.9154	1.8806	0.400656
A0A0U5H6T5	Halobacterium hubeiense		1.9323	1.8717	1.9102	1.8946	0.671524
A0A1B1KK20	Serratia plymuthica		1.9025	1.9051	1.8899	1.9385	0.867787
A0A117PH89	Streptomyces curacoi		1.8984	1.9081	1.9043	1.935	0.933388
A0A021VTQ6	Actinotalea ferrariae		1.9225	1.9172	1.914	1.9404	0.673568

### Sheet: B. ACDH homolog screen
Accession	Organism	Enzyme short name	Rate isolate1 rep1	Rate isolate1 rep2	Rate isolate1 rep3	Rate isolate2 rep1	Rate isolate2 rep2	Rate isolate2 rep3	Adjusted p-value
Q8Y7U1	Listeria monocytogenes serovar 1/2a (strain ATCC BAA-679 / EGD-e)	LmACDH	0.0471131	0.020178	0.0191734	0.0156202	0.04823	0.0168302	0.0396201
Q8Y7U1_mut1	Listeria monocytogenes serovar 1/2a (strain ATCC BAA-679 / EGD-e)	LmACDH1	0.062575	0.0117946	0.0344597	0.0769133	0.0462063	0.0651427
Q8Y7U1_mut2	Listeria monocytogenes serovar 1/2a (strain ATCC BAA-679 / EGD-e)	LmACDH2	0.0872504	0.0711628	0.0843238	0.102922	0.0954544	0.0806065
A5JT11	Acinetobacter sp. HBS-2		-0.0126687	-0.00417493	0.00304844	0.00375369	-0.00974982	-0.00852833	0.334774
A0A1M7MC30	Caldanaerovirga acetigignens		0.00929308	0.0309593	0.00146713	0.0289357	0.00514694	-0.03002	0.694918
A0A174FR57	Faecalicatena contorta		0.00674264	0.0545773	0.00913763	0.0154562	0.0140514	0.00986784	0.159993
G9YVP7	Flavonifractor plautii ATCC 29863		0.00970184	-0.0139718	0.00264543	0.0200571	0.0195994	0.0175911	0.334774
D1AFM0	Sebaldella termitidis (strain ATCC 33386 / NCTC 11300)		0.0247396	0.0226891	0.0178857	0.0481014	0.0391144	0.000169837	0.0573487
A0A2S4S2P4	Citrobacter amalonaticus		0.00349558	-0.0154514	0.0222832	0.0237772	0.0204045	0.0231555	0.276806
A0A1L8X0X7	Enterococcus raffinosus		0.00544727	-0.00339579	0.00420372	0.00917314	0.00752562	-0.0110586	0.799097
A0A257WCR0	Planctomycetales bacterium 12-60-4		0.00509128	-0.0138739	0.000771465	0.0115748	0.0159829	0.00860605	0.571923
A0A2T3N1D8	Photobacterium lipolyticum		0.00643847	-0.022598	-0.00220501	0.00769066	-0.0249162	0.0144084	0.81968
Q6AIS3	Desulfotalea psychrophila (strain LSv54 / DSM 12343)		0.00245545	-0.018994	-0.0301025	0.00349366	0.0133366	0.0117629	0.861194
A0A084A0H9	Serratia sp. DD3		0.00590497	-0.00838344	-0.0142184	0.00455586	0.0103975	0.00693071	0.8958
P41793	Salmonella typhimurium (strain LT2 / SGSC1412 / ATCC 700720)		-0.00320292	0.0152767	0.0121314	0.0116487	-0.0282132	0.0113849	0.844755
A0A0K9TC36	Escherichia coli M114		0.0154427	0.00565261	-0.0301812	0.00804185	0.01757	0.00927869	0.799097
A0A265Q2F5	Tissierella sp. P1		-0.0206655	0.0177408	-0.0143757	0.00891214	0.00448486	0.00746901	0.94626
M1ZFW5	[Clostridium] ultunense Esp		-0.0131811	0.0100569	0.00445607	0.00755057	-0.0153717	0.00966346	0.94626
A0A2E5PN53	Rhodospirillaceae bacterium		-0.00283926	0.0176362	-0.0444686	0.00318181	-0.0178291	0.00630797	0.7603
A0A261UH49	Bordetella genomosp. 11		-0.0011524	0.0028383	0.00743542	0.00300334	0.0432606	0.00628974	0.389152
A0A1Y5SFS6	Pelagicola litorisediminis		0.00735674	-0.0240968	0.0165577	0.00811669	0.0128059	0.0108235	0.694452
C3DQI3	Bacillus thuringiensis serovar sotto str. T04001		0.0380493	-0.0123665	0.0238147	0.0237408	0.0144122	0.0210119	0.151226
A0A0W8G2B2	hydrocarbon metagenome		0.0104983	0.0183808	0.0156087	0.00757743	0.0135438	0.00583492	0.0136118
A0A0H3W5U9	Hungateiclostridium thermocellum (Clostridium thermocellum)		0.0310543	0.0515289	0.0313403	0.081853	0.0527609	0.0373287	0.0136118
A0A0C1J5Y7	Ruegeria sp. ANG-R		0.0247157	0.014489	0.00601531	0.0196349	0.000646725	0.0202615	0.0573487
A0A0N9X6Y7	Mycolicibacterium fortuitum (Mycobacterium fortuitum)		-0.000141051	-0.00309737	0.00178761	0.0235671	0.0165088	0.00955983	0.302293
A0A178TYF6	Parageobacillus thermoglucosidasius (Geobacillus thermoglucosidasius)	PtACDH	0.160769	0.144081	0.159853	0.143059	0.112938	0.124541	0.000158498
A0A161WBL1	Aeribacillus pallidus		0.0407533	0.00675895	-0.0146924	0.0158006	0.00233454	0.0117936	0.419338
I3E349	Bacillus methanolicus (strain MGA3 / ATCC 53907)	BmACDH	0.154197	0.145936	0.129323	0.155011	0.133194	0.115454	0.000158498
A0A1Q8Q1Y6	Domibacillus antri	DaACDH	0.0549371	0.0603383	0.0498449	0.0692533	0.0576104	0.0713969	0.000158498
A0A1B9B6U8	Bacillus wudalianchiensis	BwACDH	0.0639299	0.0828039	0.0566691	0.0951761	0.0751881	0.0797103	0.00046709
A0A2B2BIE5	Bacillus megaterium		-0.0240977	-0.00522754	0.0244144	0.00722624	-0.0249882	0.0118694	0.8958
A0A2N6W0F4	Bacillus megaterium		0.00394656	0.0101806	-0.00552307	0.0112736	0.0120258	0.0167918	0.159993
D5DKA7	Bacillus megaterium (strain DSM 319)		-0.00921152	4.79767e-06	0.0241505	0.00629358	-0.0158026	0.00641448	0.879601
A0A1Q8TXC5	Bacillus megaterium		4.12599e-05	0.00377288	-0.00859166	0.0128309	0.0150637	-0.000982562	0.610124
J7IP05	Desulfosporosinus meridiei (strain ATCC BAA-275 / DSM 13257 / NCIMB 13706 / S10)		0.0289856	-0.0133874	0.0377231	0.0255955	0.0212038	0.0279618	0.125412
A4J436	Desulfotomaculum reducens (strain MI-1)		0.0026819	0.000603546	-0.00184422	0.0106499	0.0570519	0.00882962	0.418932
D3AGK7	Hungatella hathewayi DSM 13479		-0.00286613	0.0256349	-0.00107948	0.023332	0.0233426	0.0324207	0.14153
A6TJX4	Alkaliphilus metalliredigens (strain QYMF)		0.0442278	0.0293147	0.0250688	0.0230019	0.0144506	0.00835178	0.0340302
A0A1M6JRT7	Geosporobacter subterraneus DSM 17957		0.00440042	0.00445415	-0.00771465	0.0148094	-0.00962412	0.0140696	0.703967
A5N735	Clostridium kluyveri (strain ATCC 8527 / DSM 555 / NCIMB 10680)		-0.0382671	0.0151769	-0.000894285	0.00480534	-0.014298	-0.0232409	0.535936
A0A151APE6	Clostridium colicanis DSM 13634		0.0102776	-0.0144698	0.000443304	0.00640297	-0.00918273	0.00694606	0.986915
A0A1T4WFA6	Caloramator quimbayensis		-0.0059539	-0.0188049	-0.0340788	0.00743254	0.0213995	0.0137453	0.879601
D5RF33	Fusobacterium nucleatum subsp. nucleatum (strain ATCC 23726 / VPI 4351)		-0.0161355	-0.00219157	0.0106086	0.0142145	-0.0107477	0.0267518	0.80791
T4VNA9	Paraclostridium bifermentans ATCC 638		0.0381616	0.00944852	0.0089131	0.013256	0.0280385	0.0330809	0.0451469
Q92CM8	Listeria innocua serovar 6a (strain ATCC BAA-680 / CLIP 11262)		0.00596062	0.0254842	-0.00368077	0.0476552	0.0268554	-0.0100444	0.334774
E3YPD3	Listeria marthii FSL S4-120		-0.0111431	-0.0221192	-0.00474969	0.0318479	0.0168081	-0.022385	0.8958
E3ZPI7	Listeria seeligeri FSL N1-067		0.000310889	-0.000116104	-0.00849763	0.00657664	-0.0192003	0.0120767	0.879601
