## Supplementary material for "Enzyme engineering and *in vivo* testing of a formate-reduction pathway": Table S4

### Sheet: Readme
Table S4. ACS and ACDH kinetic parameters
A) ACS homolog kinetic parameters
Means and standard deviations of kcat, Km, and kcat/Km values of the 6 ACS homologs chosen in Figure 1 and plotted in Figure S5.
B) ACS mutant kinetic parameters
Means and standard deviations of kcat, Km, and kcat/Km values parent and evolved ACSs as plotted in Figure 2. This was a separate batch of purified proteins and kinetic assays from those in Table S2A, so enzymes in both datasets have slightly different values.
C) ACDH apparent kcat values
NADH oxidation rates from ACS-coupled assay on purified ACDHs, in units of s-1.

### Sheet: A. ACS homolog kinetics
Enzyme	Km (mM) mean formate	Km (mM) s.d. formate	kcat (1/s) mean formate	kcat (1/s) s.d. formate	kcat/Km (M-1s-1) mean formate	kcat/Km (M-1s-1) s.d. formate	Km (mM) mean acetate	Km (mM) s.d. acetate	kcat (1/s) mean acetate	kcat (1/s) s.d. acetate	kcat/Km (M-1s-1) mean acetate	kcat/Km (M-1s-1) s.d. acetate
MhACS	89.9451	36.7852	5.29694	1.60609	60.5115	8.65675	0.0228443	0.00216287	6.91237	0.968064	301685	14604.5
SdACS	153.998	9.52691	8.57313	1.30716	56.1674	12.0745	0.0171494	0.00241214	7.04717	0.386387	414110	34319.8
EcACS	54.3568	14.9343	7.59891	0.322557	148.559	48.0832	0.0706205	0.00684361	28.9936	3.6179	409802	13989.2
TtACS	151.187	32.0175	5.0904	0.742689	35.5223	13.5581	0.0213887	0.000797983	5.77912	0.533908	269997	19557.6
ArACS	38.4578	19.2542	6.34728	0.51958	204.603	119.286	0.0239254	0.00361826	12.9187	1.79635	555233	159032
StACSstab	120.961	37.7935	11.4596	0.902874	98.9473	20.3268	0.145498	0.00330123	50.9462	3.11583	349943	13652.8

### Sheet: B. ACS mutant kinetics
Enzyme	Km (mM) mean formate	Km (mM) s.d. formate	kcat (1/s) mean formate	kcat (1/s) s.d. formate	kcat/Km (M-1s-1) (M-1s-1) mean formate	kcat/Km (M-1s-1) (M-1s-1) s.d. formate	kcat/Km (M-1s-1) mean formate	kcat/Km (M-1s-1) s.d. formate	Km (mM) mean acetate	Km (mM) s.d. acetate	kcat (1/s) mean acetate	kcat (1/s) s.d. acetate	kcat/Km (M-1s-1) (M-1s-1) mean acetate	kcat/Km (M-1s-1) (M-1s-1) s.d. acetate	kcat/Km (M-1s-1) mean acetate	kcat/Km (M-1s-1) s.d. acetate
StACSstab	60.2592	11.1502	8.82223	0.769159	0.148508	0.0175045	148.508	17.5045	0.293107	0.0313454	43.2154	3.135	148.939	22.4563	148939	22456.3
StACSstab1	85.4428	12.2309	7.69175	0.234323	0.0910191	0.0106455	91.0191	10.6455	0.0897092	0.0522717	8.11566	0.278957	108.188	45.6217	108188	45621.7
StACSstab2	143.039	5.71854	9.2181	0.500808	0.0644195	0.000942397	64.4195	0.942397	0.0722905	0.0355975	7.14543	0.794535	111.508	38.9162	111508	38916.2
StACSstab3	63.786	4.88187	7.16093	0.153399	0.112572	0.00603838	112.572	6.03838	0.209012	0.0567548	7.42025	0.507885	37.09	9.26686	37090	9266.86
StACSstab4	69.9161	4.94864	5.96911	0.212856	0.0855154	0.00305587	85.5154	3.05587	0.131137	0.0491488	6.08912	0.503514	51.0302	18.6592	51030.2	18659.2
StACSstab5	79.433	3.94047	6.2511	0.159949	0.0788894	0.00584665	78.8894	5.84665	0.0671693	0.0539974	4.59597	0.422852	94.9272	49.853	94927.2	49853
StACSstab6	45.5306	1.12729	4.89601	0.0997958	0.107611	0.00483053	107.611	4.83053	0.111527	0.0635169	4.03639	0.419325	41.9446	15.152	41944.6	15152
mhACS	136.86	19.4129	6.5762	0.822179	0.0482043	0.00375509	48.2043	3.75509	0.0894534	0.0597895	15.0989	0.0498602	215.261	104.535	215261	104535
mhACS2	117.292	25.9393	5.60566	0.764144	0.0485185	0.00511818	48.5185	5.11818	0.404251	0.14904	32.5263	0.751479	87.1346	27.5807	87134.6	27580.7
mhACS6	142.829	21.1747	5.33394	0.584022	0.0374983	0.00211285	37.4983	2.11285	0.466426	0.13997	22.9652	1.13375	51.4815	11.28	51481.5	11280
mhACS7	165.239	62.589	3.17242	0.746626	0.0199118	0.00282655	19.9118	2.82655	0.332072	0.0564098	5.32389	0.558092	16.2107	2.1593	16210.7	2159.3

### Sheet: C. ACDH apparent kcat
Enzyme	Formate mM	Rate rep1	Rate rep2	Rate rep3	Rate rep4
BmACDH	50	0.626478	0.640396	0.636627	0.608382
BmACDH	250	0.840189	0.886539	0.913134	0.910429
GtACDH	50	0.834451	0.857107	0.821212	0.800731
GtACDH	250	0.882954	0.920225	0.940899	0.979727
DaACDH	50	0.66527	0.693452	0.689759	0.657928
DaACDH	250	0.689697	0.734165	0.75796	0.7654
BwACDH	50	0.287734	0.324973	0.319513	0.305186
BwACDH	250	0.764801	0.791857	0.818974	0.777737
LmACDH	50	0.281096	0.280132	0.267965	0.291848
LmACDH	250	0.527102	0.439779	0.443149	0.22326
LmACDH1	50	0.509135	0.496126	0.49077	0.458763
LmACDH1	250	0.487026	0.787576	0.629813	0.603682
LmACDH2	50	0.767517	0.755162	0.741981	0.714002
LmACDH2	250	1.00312	1.04845	0.904935	1.07344
